# A large-scale study on the nocturnal behavior of African ungulates in zoos and its influencing factor

**DOI:** 10.1101/2023.06.13.544771

**Authors:** Jennifer Gübert, Max Hahn-Klimroth, Paul W. Dierkes

## Abstract

This study analyzed the nocturnal behavior of 196 individuals of 19 ungulate species in 20 zoos in Germany and the Netherlands. To the best of our knowledge, this is the first description of nocturnal behavior for some of the species. The importance of a wide range of possible factors influencing nocturnal behavior is discussed. Specifically, the behavioral states of standing and lying were analyzed, evaluating the proportion and number of phases in each behavior. The underlying data consists of 101,629 hours of video material from 9,239 nights. BOVIDS, a deep learning-based software package, was used to analyze the recordings. The analysis of the influencing factors was based on a random forest regression and a SHAP analysis. The results indicate that age, body size and feeding type are the most important factors influencing nocturnal behavior across all species. There are strong differences between the zebra species and the observed Cetartiodactyla as well as White Rhinos. The main difference is that zebras spend significantly less time in a lying position than Cetartiodactyla.
