## Supplemental Table 1 for "A large-scale study on the nocturnal behavior of African ungulates in zoos and its influencing factor"

### Sheet: S1_Sample-size
	adult		subadult		young		total
	male	female	male	female	male	female
Greater Kudu	3 (3)	1 (1)	-	1 (0)	1 (0)	-	6 (4)
Tragelaphus strepsiceros	154 (154)	34 (34)	-	26 (0)	31 (0)	-	245 (188)
Bongo	5 (2)	3 (3)	2 (2)	-	-	-	10 (7)
Tragelaphus eurycerus	190 (88)	165 (165)	110 (110)	-	-	-	465 (363)
Common Eland	5 (4)	12 (5)	1 (1)	3 (3)	-	4 (3)	25 (16)
Tragelaphus oryx	179 (151)	360 (177)	27 (27)	116 (116)	-	136 (118)	818 (589)
African Savannah Buffalo	-	5 (0)	-	-	-	-	5 (0)
Syncerus caffer (caffer)	-	253 (0)	-	-	-	-	253 (0)
African Forrest Buffalo	-	7 (0)	-	-	-	-	7 (0)
Syncerus caffer (nanus)	-	374 (0)	-	-	-	-	374 (0)
Blesbok	2 (2)	8 (6)	-	-	-	4 (2)	14 (10)
Damaliscus pygargus	105 (105)	435 (314)	-	-	-	244 (174)	784 (593)
Common Wildebeest	5 (5)	9 (7)	-	1 (1)	1 (1)	1 (1)	17 (15)
Connochaetes taurinus	320 (320)	575 (470)	-	90 (90)	50 (50)	50 (50)	1085 (980)
Roan Antelope	1 (0)	5 (5)	-	-	-	-	6 (5)
Hippotragus equinus	47 (0)	220 (220)	-	-	-	-	267 (220)
Sable Antelope	1 (1)	1 (1)	-	1 (1)	1 (0)	-	4 (3)
Hippotragus niger	36 (36)	36 (36)	-	36 (36)	36 (0)	-	144 (108)
Scimitar-horned Oryx	2 (1)	1 (0)	1 (0)	-	1 (0)	-	5 (1)
Oryx dammah	106 (23)	185 (0)	154 (0)	-	57 (0)	-	502 (23)
Addax	1 (1)	7 (6)	-	-	-	-	8 (7)
Addax nasomaculatus	62 (62)	305 (242)	-	-	-	-	367 (304)
Waterbuck	6 (2)	12 (6)	-	-	1 (0)	-	19 (8)
Kobus ellipsiprymnus	231 (106)	586 (287)	-	-	55 (0)	-	872 (393)
Mountain Reedbuck	2 (2)	-	-	-	-	-	2 (2)
Redunca fulvorufula	75 (75)	-	-	-	-	-	75 (75)
Okapi	4 (4)	5 (5)	-	2 (2)	-	-	11 (11)
Okapia johnstoni	255 (255)	312 (312)	-	113 (113)	-	-	680 (680)
Plains Zebra	4 (3)	23 (19)	-	4 (3)	1 (0)	-	32 (25)
Equus quagga	153 (118)	980 (827)	-	211 (142)	34 (0)	-	1378 (1087)
Grevy's Zebra	3 (3)	5 (4)	1 (1)	-	1 (1)	-	10 (9)
Equus grevyi	127 (127)	149 (138)	77 (77)	-	38 (38)	-	391 (380)
Mountain Zebra	-	4 (3)	3 (2)	-	-	-	7 (5)
Equus zebra	-	179 (128)	150 (100)	-	-	-	329 (228)
White Rhino	2 (1)	2 (2)	-	-	-	-	4 (3)
Ceratotherium simum	20 (10)	20 (20)	-	-	-	-	40 (30)
Sitatunga	1 (1)	-	-	-	-	-	1 (1)
Tragelaphus spekii	24 (24)	-	-	-	-	-	24 (24)
Arabian Oryx	1 (0)	2 (0)	-	-	-	-	3 (0)
Oryx leucoryx	21 (0)	125 (0)	-	-	-	-	146 (0)
