## Supplemental Table 2 for "A large-scale study on the nocturnal behavior of African ungulates in zoos and its influencing factor"

### Sheet: Performance_BOVIDS
Individual	f (Lying)	f (LHD)	Perc. Lying real	Perc. Lying BOVIDS	Perc. LHD real	Perc. LHD BOVIDS	Num. Lying real	Num. Lying BOVIDS	Num. LHD real	Num. LHD BOVIDS	Manually annotated nights
A.naso_01	0.9995	0.908	0.7816	0.7819	0.1199	0.13585	5.5	5.5	13	15	2
A.naso_02	0.9965	0.955	0.8995	0.90405	0.1314	0.1359	5.5	5	13	15	2
A.naso_03	0.9985	0.975	0.8401	0.8402	0.2026	0.20715	8	8	16.5	15.5	2
A.naso_04	0.998		0.9123	0.91035			6	6			2
A.naso_05	0.999	0.9215	0.8713	0.8722	0.10895	0.1142	6	6	15.5	17.5	2
A.naso_06	0.9965	0.9825	0.8839	0.87915	0.1108	0.1126	5.5	6.5	12	12	2
A.naso_07	0.999	0.902	0.87485	0.87465	0.13275	0.11685	7	7	16	15	2
A.naso_08	1	0.887	0.73155	0.7317	0.0741	0.0636	5.5	5.5	9.5	8.5	2
A.naso	0.998375	0.933	0.849387	0.849275	0.125786	0.126593	6.125	6.1875	13.6429	14.0714	16
C.taur_01	0.999	0.9805	0.7501	0.75025	0.0967	0.0974	6	6	11	11	2
C.taur_02	1	0.988	0.896633	0.896633	0.1435	0.144167	3	3	9	9.33333	3
C.taur_03	0.999	0.9765	0.82135	0.82125	0.0694	0.0693	9	9	9.5	9.5	2
C.taur_04	1	0.989	0.8129	0.81265	0.08445	0.08435	4.5	4.5	8	8	2
C.taur_05	1	0.9795	0.7665	0.7664	0.0745	0.07525	4.5	4.5	6.5	7	2
C.taur_06	1	0.992	0.69745	0.6973	0.09665	0.09615	3	3	7	7	2
C.taur_07	0.999	0.978	0.7108	0.71055	0.07605	0.07665	5	5	10.5	11	2
C.taur_08	0.999	0.9815	0.71165	0.711	0.0596	0.0596	6	6	7	7	2
C.taur_09	1	0.957	0.67485	0.6747	0.03145	0.03205	5	5	4	4.5	2
C.taur_10	0.9975		0.84335	0.839			6.5	7			2
C.taur_11	1	0.9505	0.8029	0.758	0.08955	0.08555	7	7	10	9.5	2
C.taur_12	0.999	0.9745	0.8574	0.8565	0.14915	0.1519	7	7	14	14	2
C.taur_13	0.9995		0.7792	0.7791			5.5	5.5			2
C.taur_14	0.999	0.9765	0.8543	0.8541	0.1337	0.1355	7	7	14	13.5	2
C.taur_15	0.9995	0.982	0.80475	0.80465	0.0856	0.0871	5	5	8	8	2
C.taur_16	0.9935	0.923	0.8794	0.88	0.16445	0.16465	7	7	14	17.5	2
C.taur_17	0.9995	0.9855	0.8541	0.85415	0.16755	0.16915	7	7	18	18	2
C.taur	0.999029	0.974267	0.795155	0.792131	0.101487	0.101918	5.76471	5.79412	10.0333	10.3222	35
D.pyga_01	1	0.9875	0.78115	0.7808	0.0738	0.0748	5	5	6	6	2
D.pyga_02	0.9965	0.974	0.78295	0.77745	0.1924	0.1937	7.5	7.5	18	17.5	2
D.pyga_03	1		0.77595	0.77565			3.5	3.5			2
D.pyga_04	1	0.9875	0.749	0.7489	0.141	0.14165	5	5	10.5	11	2
D.pyga_05	0.9995	0.9895	0.91645	0.9161	0.2188	0.2206	3.5	3.5	13	12.5	2
D.pyga_06	0.999	0.959	0.77745	0.77865	0.2185	0.20445	7.5	7.5	12.5	12.5	2
D.pyga_07	0.9995	0.9875	0.71435	0.7148	0.12065	0.1197	8	8	9.5	9	2
D.pyga_08	0.999	0.9045	0.69385	0.6937	0.0774	0.0921	6.5	6.5	9	11	2
D.pyga_09	0.9975		0.68495	0.6859			7.5	7.5			2
D.pyga_10	0.997	0.935	0.84775	0.8513	0.16065	0.17335	5.5	5.5	26	27.5	2
D.pyga_11	1	0.9945	0.84715	0.84665	0.4976	0.49965	4	4	10	9.5	2
D.pyga_12	0.9975	0.984	0.89835	0.90285	0.27585	0.28265	5.5	5	7.5	10.5	2
D.pyga_13	0.9225		0.85995	0.7573			6	7.5			2
D.pyga_14	0.9665		0.8109	0.79485			6.5	6.5			2
D.Pyga	0.991036	0.9703	0.795729	0.787493	0.197665	0.200265	5.82143	5.89286	12.2	12.7	28
E.grev_01	0.9985	0.9785	0.34965	0.3494	0.0521	0.0531	4	4	7.5	8	2
E.grev_02	0.9985	0.9945	0.27125	0.2711	0.0444	0.04425	4	4	6	6	2
E.grev_03	0.7645	0.865	0.13655	0.074	0.01865	0.0133	2	1.5	4.5	4	2
E.grev_04	0.997	0.946	0.1419	0.1423	0.0099	0.00995	4	4	2	2.5	2
E.grev_05	0.4965	1	0.04095	0.04045	0	0	1.5	1.5	0	0	2
E.grev_06	0.988	0.94	0.20885	0.21285	0.0255	0.0243	4	4	5.5	4.5	2
E.grev_07	0.9825	1	0.2143	0.1974	0	0	3.5	3.5	0	0	2
E.grev_08	0.998		0.2032	0.20305			4.5	4.5			2
E.grev_09	0.963	0.9825	0.23515	0.21905	0.05845	0.059	3	2.5	8	8	2
E.grev_10	0.994	0.928	0.49445	0.5001	0.0791	0.0766	7	7	14	14.5	2
E.grev	0.91805	0.959389	0.229625	0.22097	0.0320111	0.0311667	3.75	3.65	5.27778	5.27778	20
E.quag_01	0.9885	1	0.07105	0.07085	0	0	4	4	0	0	2
E.quag_02	0.9985		0.4328	0.4329			4	4			2
E.quag_03	0.999	0.934	0.445	0.4449	0.0692	0.07455	5.5	5.5	13.5	14	2
E.quag_04	1	0.9645	0.1359	0.1359	0.00515	0.00475	2	2	1.5	1.5	2
E.quag_05	0.9985	0.981	0.33215	0.332	0.10465	0.1049	4	4	13	13	2
E.quag_06	0.999	0.9735	0.4394	0.43925	0.0838	0.08485	4.5	4.5	10.5	10.5	2
E.quag_07	0.9985	0.979	0.2937	0.293	0.0954	0.09725	5.5	5.5	11.5	12.5	2
E.quag_08	0.9985		0.28125	0.2811			3.5	3.5			2
E.quag_09	0.998	0.882	0.32225	0.32235	0.00875	0.00785	6	6	3.5	3	2
E.quag_10	0.9985	0.9915	0.4021	0.40165	0.15695	0.15755	5.5	5.5	14.5	14.5	2
E.quag_11	0.998	0.961	0.59	0.59125	0.249	0.24465	4.5	4.5	38	38	2
E.quag_12	0.9995	0.976	0.6768	0.67655	0.1669	0.1656	6	6	32	32.5	2
E.quag_13	0.999	0.9425	0.3434	0.3435	0.0108	0.0107	3.5	3.5	5	5	2
E.quag_14	0.999	0.966	0.414	0.41425	0.04395	0.0446	4.5	4.5	10.5	11	2
E.quag_15	0.9975		0.0274	0.0273			2.5	2.5			2
E.quag_16	0.9985	0.992	0.33725	0.3373	0.06745	0.0678	7	7	11	11	2
E.quag_17	0.9985	0.9595	0.5512	0.55125	0.1228	0.12985	11	11	20.5	22	2
E.quag_18	0.999	0.949	0.4777	0.4773	0.16145	0.1724	4.5	4.5	15.5	18	2
E.quag_19	0.999	0.905	0.3224	0.3222	0.03275	0.0382	6.5	6.5	6.5	8.5	2
E.quag_20	0.9915		0.43115	0.43695			7.5	7.5			2
E.quag_21	0.999	0.9875	0.2076	0.20775	0.03225	0.03235	3	3	6	6	2
E.quag_22	0.9985	0.985	0.4165	0.4161	0.136	0.1362	7	7	18.5	18	2
E.quag_23	0.996		0.1141	0.11365			4.5	4.5			2
E.quag_24	0.9985	0.4935	0.1571	0.15665	0.0168	0.01705	3.5	3.5	3	3	2
E.quag_25	0.9975	1	0.1311	0.1308	0	0	4	4	0	0	2
E.quag_26	0.9985	0.992	0.33895	0.3383	0.07505	0.0749	6	6	7.5	7.5	2
E.quag_27	0.9995	0.997	0.2242	0.2241	0.0085	0.0084	4	4	2.5	2.5	2
E.quag_28	0.998	0.9785	0.46755	0.4682	0.12095	0.1234	6	6.5	14.5	14.5	2
E.quag_29	0.972		0.5947	0.56545			7	7.5			2
E.quag_30	0.999	0.9835	0.6801	0.67965	0.09025	0.0909	7	7	12.5	12.5	2
E.quag_31	0.9995	0.9415	0.60555	0.6059	0.165	0.18355	5	5	20.5	24	2
E.quag_32	0.982		0.5708	0.5569			6	5.5			2
E.quag	0.996703	0.9486	0.369848	0.3686	0.080952	0.08289	5.15625	5.17188	11.68	12.12	64
E.zebr_01	0.998		0.24365	0.24365			3.5	3.5			2
E.zebr_02	0.9985	0.963	0.24445	0.24465	0.03285	0.03135	4	4	9	8	2
E.zebr_03	0.995	0.9585	0.18465	0.18575	0.00405	0.00415	3	3	1.5	1.5	2
E.zebr_04	0.9985	0.934	0.29295	0.2927	0.0127	0.01375	4	4	5	5	2
E.zebr_05	0.997	1	0.15165	0.1509	0	0	1.5	1.5	0	0	2
E.zebr_06	0.999	0.9835	0.3168	0.3168	0.01465	0.0152	3	3	2.5	2.5	2
E.zebr_07	0.9985		0.47465	0.47485			6.5	6.5			2
E.zebr	0.997786	0.9678	0.272686	0.272757	0.01285	0.01289	3.64286	3.64286	3.6	3.4	14
H.equi_01	0.994		0.8604	0.86715			6	6			2
H.equi_02	0.999667	0.969667	0.9386	0.938	0.0927333	0.0951333	4	4	12.3333	13	3
H.equi_03	1	0.979667	0.881267	0.881067	0.0928	0.0954333	4.66667	4.66667	9	10	3
H.equi_04	0.999667	0.963	0.895567	0.895	0.0889	0.0937333	6	6	11	13.6667	3
H.equi_05	0.9975	0.9945	0.7345	0.73035	0.0747	0.07465	4	4.5	8	8	2
H.equi_06	1	0.981	0.93745	0.93705	0.07375	0.07365	5	5	12	12	2
H.equi	0.998472	0.977567	0.874631	0.874769	0.0845767	0.08652	4.94444	5.02778	10.4667	11.3333	15
H.nige_01	1	0.98	0.9728	0.97265	0.06295	0.0648	2	2	9	10	2
H.nige_02	0.9995	0.987	0.6199	0.6194	0.0514	0.05105	5	5	5.5	5	2
H.nige_03	0.9985	0.4975	0.51105	0.51025	0.01605	0.01615	5	5	1.5	1.5	2
H.nige_04	0.99		0.9312	0.9344			5	5			2
H.nige	0.997	0.8215	0.758737	0.759175	0.0434667	0.044	4.25	4.25	5.33333	5.5	8
K.elli_01	0.9985	0.9095	0.85885	0.8585	0.0623	0.06895	7	7	12	14.5	2
K.elli_02	1		0.9518	0.9516			4.5	4.5			2
K.elli_03	0.999		0.82405	0.82405			5	5			2
K.elli_04	0.9985	0.9275	0.8061	0.8042	0.08545	0.0857	4	4	11.5	12.5	2
K.elli_05	0.964		0.2762	0.4109			4	5			2
K.elli_06	0.9995		0.8436	0.84355			6	6			2
K.elli_07	1	0.9725	0.80715	0.8072	0.10495	0.10795	4	4	15	16.5	2
K.elli_08	0.997	0.961	0.8482	0.8442	0.10695	0.11165	5.5	6	14	15.5	2
K.elli_09	0.9995	0.9525	0.8827	0.88245	0.121	0.1292	5.5	5.5	16	19.5	2
K.elli_10	0.999	0.961	0.7913	0.79085	0.08855	0.09275	4.5	4.5	12	14.5	2
K.elli_11	0.9995	0.9375	0.8859	0.8861	0.14005	0.1493	5.5	5.5	18	21.5	2
K.elli_12	0.9995		0.73365	0.73355			4	4			2
K.elli_13	0.991		0.6734	0.63425			5	5.5			2
K.elli_14	0.999		0.73865	0.73855			6.5	6.5			2
K.elli_15	0.999		0.7941	0.79405			5.5	5.5			2
K.elli_16	0.9995	0.934	0.86135	0.86125	0.1437	0.1595	6	6	16	18.5	2
K.elli_17	0.999		0.8549	0.8546			6.5	6.5			2
K.elli_18	0.9995		0.8111	0.81055			6	6			2
K.elli_19	0.9815		0.92505	0.77145			4.5	5			2
K.elli	0.995921	0.944438	0.798318	0.794834	0.106619	0.113125	5.23684	5.36842	14.3125	16.625	38
O.damm_01	0.99	0.986667	0.763933	0.744267	0.0986	0.0965667	4.66667	4	7.66667	7.66667	3
O.damm_02	0.9995		0.7785	0.77815			5	5			2
O.damm_03	0.89		0.536	0.512933			3.33333	4.33333			3
O.damm_04	0.923		0.799233	0.8287			5.66667	6			3
O.damm_05	0.924		0.47095	0.61615			2.5	4.5			2
O.damm	0.9453	0.986667	0.669723	0.69604	0.0986	0.0965667	4.23333	4.76667	7.66667	7.66667	13
O.john_01	0.9995	0.885	0.5886	0.58865	0.05565	0.0705	5.5	5.5	11	15.5	2
O.john_02	0.999	0.973333	0.371133	0.3709	0.0348667	0.0353	2.33333	2.33333	4	4	3
O.john_03	0.999	0.97	0.43375	0.43375	0.0636	0.06625	4.5	4.5	11.5	11	2
O.john_04	0.9995	0.98	0.73695	0.73695	0.046	0.0473	6	6	6	6.5	2
O.john_05	1	0.973	0.4144	0.4144	0.0467	0.04765	2	2	6.5	6.5	2
O.john_06	1	0.978	0.9024	0.90245	0.055	0.05635	3.5	3.5	4.5	5.5	2
O.john_07	0.983667	0.943	0.431533	0.420967	0.0289667	0.0272	2.66667	2.66667	2.66667	4.33333	3
O.john_08	1	0.943	0.66745	0.66745	0.076	0.08225	4	4	11	12.5	2
O.john_09	0.996667	0.938667	0.728433	0.725533	0.0570667	0.0605333	6	6.33333	10.6667	12	3
O.john_10	1	0.763	0.8054	0.8053	0.04285	0.0684	4.5	4.5	5	9	2
O.john_11	0.998667	0.948333	0.834167	0.834267	0.123933	0.131333	4.66667	4.66667	14	16.6667	3
O.john	0.997818	0.935939	0.628565	0.627329	0.0573303	0.0630061	4.15152	4.18182	7.89394	9.40909	26
O.leuc_01	0.999		0.6895	0.6891			5.5	5.5			2
O.leuc_02	0.996		0.81845	0.8228			6.5	6			2
O.leuc_03	0.9985		0.8329	0.83385			6	6			2
O.leuc	0.997833		0.780283	0.781917			6	5.83333			6
R.fulv_01	0.9995	0.9685	0.61165	0.6121	0.0408	0.0431	5.5	5.5	3	3.5	2
R.fulv_02	0.9985	0.9365	0.68955	0.6902	0.1178	0.13125	6	6	11	14	2
R.Fulv	0.999	0.9525	0.6506	0.65115	0.0793	0.087175	5.75	5.75	7	8.75	4
S.caff_01	0.9995		0.9017	0.902			5	5			2
S.caff_02	0.9965		0.76	0.7641			8.5	8			2
S.caff_03	0.9995		0.87655	0.8765			7	7			2
S.caff_04	0.9995		0.8874	0.8874			5.5	5.5			2
S.caff_05	0.9905		0.8185	0.8336			6.5	5.5			2
S.caff_06	0.9995		0.75485	0.75455			4.5	5			2
S.caff_07	0.999		0.8397	0.83865			5.5	5.5			2
S.caff_08	0.999		0.87105	0.871			5.5	5.5			2
S.caff_09	0.999		0.8886	0.8881			5.5	5.5			2
S.caff_10	0.999		0.84725	0.84765			5.5	5.5			2
S.caff_11	0.999		0.9104	0.9107			5	5			2
S.caff_12	0.999		0.9326	0.93295			4.5	4.5			2
S.caff	0.99825		0.857383	0.858933			5.70833	5.625			24
T.eury_01	0.9995	0.978	0.88055	0.8801	0.0827	0.08425	5.5	5.5	8	9	2
T.eury_02	0.999	0.9205	0.64865	0.64825	0.12855	0.13135	7.5	7.5	17	20	2
T.eury_03	0.998		0.8841	0.87975			4	4.5			2
T.eury_04	0.9995		0.76395	0.76365			6	6			2
T.eury_05	0.999		0.8294	0.8295			6.5	6.5			2
T.eury_06	0.999	0.9665	0.7268	0.7256	0.0974	0.1011	7	7	17	18	2
T.eury_07	0.9995	0.9825	0.67425	0.67375	0.042	0.042	4.5	4.5	6	6	2
T.eury_08	0.9995	0.965	0.7714	0.7712	0.09245	0.09285	5.5	5.5	12.5	12.5	2
T.eury_09	0.9995	0.977	0.90325	0.90285	0.20565	0.2103	6	6	19.5	21.5	2
T.eury_10	1	0.983	0.81675	0.816	0.13845	0.1384	5.5	5.5	16.5	17	2
T.eury	0.99925	0.9675	0.78991	0.789065	0.112457	0.114321	5.8	5.85	13.7857	14.8571	20
T.oryx_01	0.999	0.992	0.77265	0.77225	0.096	0.09675	6	6	4.5	4.5	2
T.oryx_02	0.9994	0.9867	0.73952	0.73951	0.05465	0.05459	6.5	6.5	6.8	6.8	10
T.oryx_03	1	0.983	0.56625	0.56615	0.04965	0.05015	3.5	3.5	7	7	2
T.oryx_04	0.9982		0.790873	0.78034			6.4	6.4			15
T.oryx_05	0.9995	0.97475	0.738575	0.73795	0.067175	0.067925	5	5	10.5	10.75	4
T.oryx_06	0.999	0.9535	0.6345	0.63445	0.0268	0.0288	7.5	7.5	3.5	3.5	2
T.oryx_07	0.9932		0.6205	0.61426			8	7.8			10
T.oryx_08	0.9984		0.66997	0.66867			5.9	6			10
T.oryx_09	0.9979		0.59854	0.59662			7.9	7.9			10
T.oryx_10	0.9994		0.55255	0.55219			5.6	5.6			10
T.oryx_11	0.999	0.983	0.5875	0.58705	0.03825	0.03755	5	5	6	5.5	2
T.oryx_12	0.989091		0.639873	0.633936			8	7.90909			11
T.oryx_13	0.995714		0.717129	0.703293			9	9.07143			14
T.oryx_14	0.9995	0.9605	0.78725	0.78695	0.0551	0.0579	6.5	6.5	7	7.5	2
T.oryx_15	0.999	0.9715	0.5921	0.5928	0.05225	0.0537	7	7	6.5	7	2
T.oryx_16	0.9992		0.53577	0.53571			5.2	5.2			10
T.oryx_17	0.9995	0.945	0.7022	0.70165	0.0385	0.0409	5.5	5.5	9	9	2
T.oryx_18	0.992412	0.983824	0.814935	0.775965	0.111582	0.110806	6.88235	6.82353	9.94118	9.88235	17
T.oryx_19	0.9995	0.996	0.74665	0.7465	0.18285	0.1832	5	5	6	6	2
T.oryx_20	0.99875	0.9535	0.7712	0.7706	0.112075	0.120075	6	6	11.5	12	4
T.oryx_21	0.9995	0.96225	0.7983	0.79765	0.062325	0.064825	6.25	6.25	9.5	10.25	4
T.oryx_22	0.999	0.992	0.8561	0.856	0.21375	0.21575	5.5	5.5	11	11.5	2
T.oryx_23	0.985882		0.744653	0.749953			6	6.76471			17
T.oryx_24	0.999	0.978	0.88045	0.8796	0.27845	0.2841	5.5	5.5	26	27.5	2
T.oryx_25	0.9995	0.972	0.87265	0.8724	0.1729	0.17635	5.5	5.5	21	19.5	2
T.oryx	0.997542	0.97422	0.709228	0.706098	0.100769	0.102711	6.20529	6.22875	9.73382	9.8864	168
T.spek_01	0.9895	0.961	0.7337	0.71775	0.11595	0.1218	4.5	4.5	14	17.5	2
T.spek	0.9895	0.961	0.7337	0.71775	0.11595	0.1218	4.5	4.5	14	17.5	2
T.stre_01	0.9995	0.992	0.7607	0.75975	0.1707	0.17125	7.5	7.5	8	8.5	2
T.stre_02	0.99825	0.91525	0.58755	0.586725	0.032825	0.03255	7.5	7.5	5	5	4
T.stre_03	0.9975	0.987	0.80995	0.81045	0.1006	0.10165	8.5	8.5	11	11	2
T.stre_04	0.99875	0.9905	0.514	0.514625	0.058525	0.0585	6.75	6.75	8	8	4
T.stre_05	1		0.69095	0.69075			5	5			2
T.stre_06	0.986		0.6514	0.74			7.5	5.5			2
T.stre	0.996667	0.971187	0.669092	0.683717	0.0906625	0.0909875	7.125	6.79167	8	8.125	16
mean	0.991559	0.956102	0.653726	0.652531	0.0924634	0.094556	5.35355	5.38005	10.1944	10.8128
SEM	0.0030048	0.00585877	0.0170078	0.0169172	0.00612241	0.00619499	0.111263	0.110453	0.537405	0.571875
