## Supplemental Table 4 for "A large-scale study on the nocturnal behavior of African ungulates in zoos and its influencing factor"

### Sheet: Species-describing
Species	SSN	Genus	Family	Order	SH [cm]	Weight [kg]	Habitat	Dietary type	Time of weaning [month]	Sexual maturity [years]
Greater Kudu	T.str	Tragelaphus	Bovidae	Artiodactyla	138.5	255	1	Browser	6	2
Sitatunga	T.spe	Tragelaphus	Bovidae	Artiodactyla	91	76.5	0	Intermediate	5	1.5
Bongo	T.eur	Tragelaphus	Bovidae	Artiodactyla	125	277.5	0	Browser	6	2
Common Eland	T.ory	Tragelaphus	Bovidae	Artiodactyla	152.5	552.5	1	Intermediate	6	2
African Savannah Buffalo	S.caf	Syncerus	Bovidae	Artiodactyla	162	592.5	1.5	Grazer	10	4
African Forrest Buffalo	S.nan	Syncerus	Bovidae	Artiodactyla	115	293	0	Intermediate	10	4
Blesbok	D.pyg	Damaliscus	Bovidae	Artiodactyla	95	65	2	Grazer	4	2
Common Wildebeest	C.tau	Connochaetes	Bovidae	Artiodactyla	143	227	1.5	Grazer	8	2
Roan Antelope	H.equ	Hippotragus	Bovidae	Artiodactyla	143	258	1	Grazer	6	2
Sable Antelope	H.nig	Hippotragus	Bovidae	Artiodactyla	136	187.5	1.5	Grazer	7	2
Scimitar-horned Oryx	O.dam	Oryx	Bovidae	Artiodactyla	116	190	3	Grazer	4	2
Arabian Oryx	O.leu	Oryx	Bovidae	Artiodactyla	92	66	3	Grazer	5	2
Addax	A.nas	Addax	Bovidae	Artiodactyla	105	93.5	3	Grazer	6	2
Waterbuck	K.ell	Kobus	Bovidae	Artiodactyla	123.5	204	1.5	Grazer	7	1.5
Mountain Reedbuck	R.ful	Redunca	Bovidae	Artiodactyla	70	29	2.5	Grazer	7	1
Okapi	O.joh	Okapia	Giraffidae	Artiodactyla	160	250	0	Browser	6	5
Plains Zebra	E.qua	Equus	Equidae	Perissodactyla	130	248	2	Grazer	7	2.5
Grevy's Zebra	E.gre	Equus	Equidae	Perissodactyla	150	400	2	Grazer	9	4
Mountain Zebra	E.zeb	Equus	Equidae	Perissodactyla	135	300	1.5	Grazer	10	3
White Rhino	C.sim	Ceratotherium	Rhinocerotidae	Perissodactyla	175	2300	1.5	Grazer	12	5
