## Supplemental Table 5 for "A large-scale study on the nocturnal behavior of African ungulates in zoos and its influencing factor"

### Sheet: Values_Figure2
Species	Behaviour	Proportion		Number of phases
T.str	Standing	0.33	± 0.053	6.75	± 0.542
T.spe	Standing	0.35		4.75
T.eur	Standing	0.26	± 0.031	5.48	± 0.336
T.ory	Standing	0.35	± 0.031	5.97	± 0.486
S.caf	Standing	0.15	± 0.024	5.04	± 0.453
S.nan	Standing	0.18	± 0.035	4.57	± 0.323
D.pyg	Standing	0.23	± 0.029	5.24	± 0.748
C.tau	Standing	0.25	± 0.021	5.08	± 0.576
H.equ	Standing	0.11	± 0.017	4.16	± 0.417
H.nig	Standing	0.13	± 0.069	4.83	± 1.418
O.dam	Standing	0.22	± 0.084	3.9	± 0.922
O.leu	Standing	0.2	± 0.055	5.38	± 0.529
A.nas	Standing	0.15	± 0.025	5.16	± 0.424
K.ell	Standing	0.22	± 0.032	4.89	± 0.38
R.ful	Standing	0.28	± 0.03	5.52	± 0.62
O.joh	Standing	0.4	± 0.06	3.9	± 0.462
E.qua	Standing	0.68	± 0.043	5.38	± 0.507
E.gre	Standing	0.79	± 0.053	4.16	± 0.51
E.zeb	Standing	0.77	± 0.027	4.19	± 0.488
C.sim	Standing	0.17	± 0.028	4.6	± 0.824
T.str	Lying	0.67	± 0.051	7.04	± 0.518
T.spe	Lying	0.65		5.04
T.eur	Lying	0.74	± 0.032	6	± 0.408
T.ory	Lying	0.65	± 0.029	6.31	± 0.474
S.caf	Lying	0.85	± 0.022	5.73	± 0.434
S.nan	Lying	0.82	± 0.026	4.79	± 0.37
D.pyg	Lying	0.77	± 0.027	5.9	± 0.708
C.tau	Lying	0.75	± 0.021	5.8	± 0.565
H.equ	Lying	0.89	± 0.014	4.94	± 0.391
H.nig	Lying	0.87	± 0.063	5.4	± 1.191
O.dam	Lying	0.78	± 0.089	4.51	± 0.602
O.leu	Lying	0.8	± 0.045	5.97	± 0.532
A.nas	Lying	0.85	± 0.025	5.78	± 0.408
K.ell	Lying	0.78	± 0.032	5.39	± 0.344
R.ful	Lying	0.72	± 0.016	5.75	± 0.363
O.joh	Lying	0.6	± 0.057	3.87	± 0.515
E.qua	Lying	0.32	± 0.044	4.79	± 0.516
E.gre	Lying	0.21	± 0.053	3.51	± 0.567
E.zeb	Lying	0.23	± 0.028	3.13	± 0.334
C.sim	Lying	0.83	± 0.026	4.98	± 0.869
T.str	LHD	0.08	± 0.024	8.15	± 0.752
T.spe	LHD	0.09		13.5
T.eur	LHD	0.1	± 0.02	13.85	± 2.907
T.ory	LHD	0.05	± 0.008	6.99	± 0.896
D.pyg	LHD	0.12	± 0.018	11.01	± 1.511
C.tau	LHD	0.09	± 0.013	9.16	± 1.185
H.equ	LHD	0.1	± 0.012	12.93	± 1.631
H.nig	LHD	0.09	± 0.017	11.71	± 1.344
O.dam	LHD	0.11		9.59
A.nas	LHD	0.11	± 0.022	13.27	± 2.305
K.ell	LHD	0.11	± 0.015	15.74	± 1.873
R.ful	LHD	0.09	± 0.019	11.11	± 2.968
O.joh	LHD	0.06	± 0.01	9.06	± 1.734
E.qua	LHD	0.07	± 0.019	9.76	± 2.471
E.gre	LHD	0.03	± 0.018	4.76	± 2.24
E.zeb	LHD	0.01	± 0.008	3.37	± 1.824
C.sim	LHD	0.18	± 0.055	13.1	± 4.902

### Sheet: Values_Figure3
		Cluster	Feature	Importance	SEM			Cluster	Feature	Importance	SEM
	Proportion Lying	Age	Age	0.341451	0.00396803		Proportion LHD	Age	Age	0.766015	0.00269572
		Month	Month	0.0830477	0.00308506			Month	Month	0.0100058	0.000556813
		Natural	Food	0.0829926	0.00266414			Natural	Food	0.0099954	0.000576464
			Habitat	0.050443	0.00173874				Habitat	0.0103309	0.000595242
		Sex	Sex	0.047979	0.00135843			Sex	Sex	0.0132251	0.000776274
		Size	SH	0.0969867	0.00301141			Size	SH	0.0204167	0.00109597
			Weight	0.011436	0.000762735				Weight	0.0157427	0.000994604
		Stable	Stable	0.026328	0.00135226			Stable	Stable	0.0292059	0.00094889
		Taxonomy	Family	0.200063	0.0095362			Taxonomy	Family	0.0251638	0.000963043
			Genus	0.0341502	0.00270922				Genus	0.0864955	0.00281001
		Zoo	Zoo	0.0251225	0.00116583			Zoo	Zoo	0.0134035	0.000645062
		Cluster	Feature	Importance	SEM			Cluster	Feature	Importance	SEM
	Number of phases lying	Age	Age	0.152187	0.00252332		Number of phases LHD	Age	Age	0.28289	0.0018818
		Month	Month	0.10998	0.00378282			Month	Month	0.0172937	0.00152276
		Natural	Food	0.0501501	0.00227647			Natural	Food	0.050129	0.00260491
			Habitat	0.0340075	0.0014237				Habitat	0.0292015	0.0024106
		Sex	Sex	0.0279246	0.000897112			Sex	Sex	0.0179079	0.00107579
		Size	SH	0.317221	0.00688493			Size	SH	0.236107	0.00688995
			Weight	0.20726	0.0113333				Weight	0.0270658	0.00139906
		Stable	Stable	0.0244262	0.00166529			Stable	Stable	0.0356476	0.00174204
		Taxonomy	Family	0.0345864	0.00189574			Taxonomy	Family	0.259613	0.0056023
			Genus	0.0132211	0.000778202				Genus	0.0166277	0.000712648
		Zoo	Zoo	0.0290362	0.00141167			Zoo	Zoo	0.0275169	0.00133983
